# Social and environmental cues mask circadian activity patterns in a highly social shell-dwelling cichlid fish

**DOI:** 10.64898/2026.08.07.741809

**Authors:** Laura Fritschi, Annika L. A. Nichols, Rita Gonzalez-Dominguez, Adrian Indermaur, Attila Rüegg, Walter Salzburger, Maxwell E.R. Shafer

## Abstract

Species exhibit variation in their circadian activity rhythms, including being active during the day (diurnal), the night (nocturnal), or the twilight periods (crepuscular). While the influence of environmental factors such as light on entraining and controlling activity patterns is well known, it is unclear how social and abiotic factors affect circadian behaviors. The daily activity patterns of Lake Tanganyikan cichlid fish are diverse, and may be associated with species diversification. Intriguingly, some shell-dwelling cichlid species, which anecdotal observation suggests are diurnal, displayed strong nocturnal activity when assayed in a “common garden” lab setup. Here, by integrating field and lab-based studies, we provide three lines of evidence that social and environmental cues mask underlying circadian rhythms in shell-dwelling cichlids. First, we demonstrate that shell-dwelling cichlids are diurnal in their natural habitat, but convert to nocturnal activity when assayed alone in a common garden. Second, we identify that in the presence of a shell and conspecifics the highly social *N. multifasciatus* becomes diurnal. In contrast, the circadian activity pattern of a closely related, but sub-social species, *N. brevis*, is masked only by a shell, and unaffected by the presence of conspecifics. Third, we demonstrate that the masking effect of shells and conspecifics is circadian and continues in the absence of light. Fourth, we identify that the response to these cues is influenced by sex, with greater effects in female fish, and by pedigree, with stronger effects in individuals bred and raised in captivity compared to those captured in the wild. Together, these experiments reveal new relationships between circadian rhythms and sociality in these fishes, offering broader insights into the ecological and evolutionary drivers of these behaviours.
