## Supplementary material for "Social and environmental cues mask circadian activity patterns in a highly social shell-dwelling cichlid fish": Supplemental_data_1.csv

Recording_ID	time	numfish	d_n	in_for	in_shell	predators	species	comments
1008_1400	14:00	193	d	y			Neomul
1008_1500	15:00	213	d	y			Neomul
1008_1600	16:00	208	d	y			Neomul
1008_1700	17:00	168	d	y			Neomul
1008_1800	18:00	126	i	y			Neomul	nice transition of super active to inactive
1008_1900	19:00	13	n	y			Neomul	hunter, multi fight
1008_2000	20:00	9	n	y			Neomul	philonemus
1008_2100	21:00	8	n	y			Neomul	philonemus
1008_2200	22:00	14	n	y			Neomul
1008_2300	23:00	13	n	y			Neomul	philonemus, mastacembalus
1009_0000	00:00	9	n	y			Neomul	hunter
1009_0100	01:00	6	n	y			Neomul	hunter, mastacembalus
1009_0200	02:00	0	n	y			Neomul
1009_0300	03:00	4	n	y			Neomul
1009_0400	04:00	6	n	y			Neomul
1009_0500	05:00	10	n	y			Neomul
1009_0600	06:00	105	i	y			Neomul
1009_0700	07:00	226	d	y			Neomul	current
1009_0800	08:00	314	d	y			Neomul
1009_0900	09:00	321	d	y			Neomul
1009_1000	10:00	284	d	y			Neomul	throwing sand at each other
1009_1100	11:00	225	d	y			Neomul
1009_1200	12:00	326	d	y			Neomul
1009_1500	15:00	344	d	y			Neomul
1009_1600	16:00	297	d	y			Neomul	sand spilling behaviour
1009_1700	17:00	210	d	y			Neomul
1009_1800	18:00	137	i	y			Neomul	nice transition of high activity level to low
1009_1900	19:00	22	n	y			Neomul
1009_2000	20:00	14	n	y			Neomul
1009_2100	21:00	21	n	y			Neomul
1009_2200	22:00	5	n	y			Neomul	catfish hunting
1009_2300	23:00	21	n	y			Neomul	mastacembalus
1010_0000	00:00	22	n	y			Neomul
1010_0100	01:00	20	n	y			Neomul
1010_0200	02:00	17	n	y			Neomul	hunter
1010_0300	03:00	11	n	y			Neomul
1010_0400	04:00	13	n	y			Neomul	active crab
1010_0500	05:00	6	n	y			Neomul	3 hunters, beautiful mastacembalus
1010_0600	06:00	210	i	y			Neomul	current
1010_0700	07:00	279	d	y			Neomul
1010_0800	08:00	348	d	y			Neomul
1010_0900	09:00	321	d	y			Neomul
1010_1000	10:00	350	d	y			Neomul
1010_1100	11:00	327	d	y			Neomul
1010_1200	12:00	293	d	y			Neomul
1010_1300	13:00	246	d	y			Neomul
1010_1400	14:00	166	d	y			Neomul
1010_1600	16:00	164	d	y			Neomul
1010_1700	17:00	112	d	y			Neomul	early intermediate
1010_1800	18:00	161	i	y			Neomul	nice example of them competing for best spot/shell
1010_1900	19:00	9	n	y			Neomul	philonemus, mastacembalus
1010_2000	20:00	12	n	y			Neomul	nice view of behavior in shell (clearly visible)!!! niice
1010_2100	21:00	7	n	y			Neomul	fish trying to find a shell
1010_2200	22:00	16	n	y			Neomul
1010_2300	23:00	11	n	y			Neomul	hunters
1011_0000	00:00	11	n	y			Neomul
1011_0100	01:00	8	n	y			Neomul	action
1011_0200	02:00	9	n	y			Neomul	philonemus
1011_0300	03:00	10	n	y			Neomul	hunters
1011_0400	04:00	17	n	y			Neomul
1011_0500	05:00	24	n	y			Neomul
1011_0600	06:00	176	i	y			Neomul
1011_0700	07:00	233	d	y			Neomul
0926_1500	15:00	9	d	y	n	n	Lamoce	individual has juveniles
0926_1600	16:00	4	d	y	n	n	Lamoce
0926_1700	17:00	21	i	y	n	n	Lamoce
0926_1800	18:00	1	n	y	y	y	Lamoce
0926_1900	19:00	0	n	y	y	n	Lamoce	mastacembalus
0926_2000	20:00	3	n	y	y	y	Lamoce
0926_2100	21:00	2	n	y	y	y	Lamoce	philonemus attack
0926_2200	22:00	0	n	y	n	n	Lamoce
0926_2300	23:00	3	n	y	y	y	Lamoce	catfish attack
0927_0000	00:00	2	n	y	y	y	Lamoce
0927_0100	01:00	4	n	y	y	y	Lamoce	philonemus attack
0927_0200	02:00	2	n	y	y	n	Lamoce
0927_0300	03:00	0	n	y	y	n	Lamoce
0927_0400	04:00	2	n	y	y	y	Lamoce
0927_0500	05:00	10	i	y	y	n	Lamoce	cleaning entry of shell
0927_0600	06:00	6	d	y	n	n	Lamoce
0927_0700	07:00	5	d	y	n	n	Lamoce
0927_0800	08:00	7	d	y	n	n	Lamoce
0927_0900	09:00	11	d	y	n	n	Lamoce	2 Lamoce seen
0927_1000	10:00	5	d	y	n	n	Lamoce
0927_1100	11:00	2	d	y	n	n	Lamoce	light super strange
0927_1430	14:00	2	d	y	n	n	Lamoce
0927_1530	15:00	4	d	y	y	n	Lamoce
0927_1630	16:00	1	d	y	n	n	Lamoce	only shortly in field of recording
0927_1730	17:00	4	d	y	n	n	Lamoce
0927_1830	18:00	1	d	y	n	n	Lamoce	only shortly in field of recording
0927_1930	19:00	2	n	y	y	n	Lamoce
0927_2030	20:00	0	n	y	n	n	Lamoce
0927_2130	21:00	0	n	y	n	n	Lamoce
0927_2230	22:00	0	n	y	n	n	Lamoce
0927_2330	23:00	2	n	y	y	n	Lamoce
0928_0030	00:00	0	n	y	n	n	Lamoce
0928_0130	01:00	0	n	y	n	n	Lamoce
0928_0230	02:00	0	n	y	n	n	Lamoce
0928_0330	03:00	0	n	y	n	n	Lamoce
0928_0430	04:00	0	n	y	n	n	Lamoce
0928_0530	05:00	2	n	y	y	y	Lamoce
0928_0630	06:00	5	d	y	y	n	Lamoce
0928_0730	07:00	3	d	y	n	n	Lamoce	only shortly in field of recording
0928_0830	08:00	3	d	y	y	n	Lamoce
0928_0930	09:00	12	d	y	y	n	Lamoce	cleaning the shell
0928_1030	10:00	3	d	y	n	n	Lamoce
0928_1130	11:00	4	d	y	n	n	Lamoce
0928_1230	12:00	1	d	y	n	n	Lamoce	only shortly in field of recording
0929_1330	13:00	3	d	y	y	n	Lamoce
0929_1430	14:00	1	d	y	n	n	Lamoce	only shortly in field of recording
1001_1200	12:00	15	d	y	n	n	Teltem	fight for shell with lamoce
1001_1300	13:00	7	d	y	y	n	Teltem
1001_1400	14:00	7	d	y	n	n	Teltem
1001_1500	15:00	7	d	y	n	n	Teltem
1001_1600	16:00	13	d	y	n	n	Teltem
1001_1700	17:00	7	d	y	n	n	Teltem
1001_1800	18:00	36	i	y	n	n	Teltem	protecting his shell
1001_1900	19:00	2	n	y	y	n	Teltem
1001_2000	20:00	1	n	y	n	n	Teltem	philonemus
1001_2100	21:00	0	n	y	n	n	Teltem	super hard to see, not enough IR
1001_2200	22:00	0	n	y	n	n	Teltem	super hard to see, not enough IR
1001_2300	23:00	0	n	y	n	n	Teltem	super hard to see, not enough IR
1002_0000	00:00	0	n	y	n	n	Teltem	super hard to see, not enough IR
1002_0100	01:00	0	n	y	n	n	Teltem
1002_0200	02:00	0	n	y	n	y	Teltem
1002_0300	03:00						Teltem	impossible to see
1002_0400	04:00	0	n	y	n	n	Teltem
1002_0500	05:00	0	n	y	n	n	Teltem
1002_0600	06:00	4	i	y	n	n	Teltem
1002_0700	07:00	7	d	y	n	n	Teltem
1002_0800	08:00	8	d	y	n	n	Teltem
1002_0900	09:00	11	d	y	y	n	Teltem
1002_1000	10:00	6	d	y	n	n	Teltem	only for a short time in for
1002_1100	11:00	3	d	y	n	n	Teltem	only for a short time in for
1003_1330	13:00	2	d	y	y	y	Teltem	doesn't move far from the shell
1003_1430	14:00	5	d	y	n	n	Teltem
1003_1530	15:00	3	d	y	n	n	Teltem
1003_1630	16:00	3	d	y	n	n	Teltem
1003_1730	17:00	4	d	y	y	n	Teltem	large crab
1003_1830	18:00	1	d	y	n	n	Teltem
1003_1930	19:00	1	n	y	y	n	Teltem	stays in the entry of the shell
1003_2030	20:00	3	n	y	y	n	Teltem
1003_2130	21:00	1	n	y	y	n	Teltem
1003_2230	22:00	5	n	y	y	y	Teltem
1003_2330	23:00	0	n	y	n	n	Teltem
1004_0030	00:00	4	n	y	y	y	Teltem	mastacembalus
1004_0130	01:00	2	n	y	y	y	Teltem
1004_0230	02:00	1	n	y	y	y	Teltem	mastacembalus
1004_0330	03:00	0	n	y	y	y	Teltem	philonemus
1004_0430	04:00	0	n	y	y	y	Teltem	mastacembalus
1004_0530	05:00	1	n	y	y	y	Teltem
1004_0630	06:00	2	d	y	n	n	Teltem	focal fish moves, but not far from the shell
1004_0730	07:00	2	d	y	n	y	Teltem
1004_0830	08:00	2	d	y	n	n	Teltem
1004_0930	09:00	7	d	y	y	n	Teltem
1004_1030	10:00	1	d	y	n	n	Teltem
1004_1130	11:00	2	d	y	y	n	Teltem
1004_1230	12:00	2	d	y	y	n	Teltem
1007_1330	13:00	53	d	y	y	n	Teltem	a pair doing house-keeping, not a solitary shell but a piece of "coral/sponge", having juveniles
1007_1430	14:00	31	d	y	y	n	Teltem
1007_1530	15:00	29	d	y	y	y	Teltem	gnapfe attack (10:56) - beautiful recording!!
1007_1630	16:00	10	d	y	y	n	Teltem
1007_1730	17:00	13	i	y	y	n	Teltem
1007_1830	18:00	2	n	y	y	y	Teltem
1007_1930	19:00	1	n	y	y	y	Teltem
1007_2030	20:00	0	n	n	y	y	Teltem
1007_2130	21:00	2	n	y	y	y	Teltem
1007_2230	22:00	0	n	n	y	y	Teltem	mastacembalus
1007_2330	23:00	0	n	n	y	y	Teltem
1008_0030	00:00	2	n	y	y	y	Teltem
1008_0130	01:00	3	n	y	y	y	Teltem
1008_0230	02:00	2	n	y	y	y	Teltem
1008_0330	03:00	1	n	y	y	y	Teltem	many crabs
1008_0430	04:00	1	n	y	y	y	Teltem	philonemus
1008_0530	05:00	8	n	y	y	y	Teltem
1008_0630	06:00	13	d	y	y	n	Teltem
1008_0730	07:00	28	d	y	y	n	Teltem
1008_0830	08:00	29	d	y	y	n	Teltem
1008_0930	09:00	17	d	y	y	n	Teltem
1008_1030	10:00	19	d	y	y	n	Teltem
1008_1130	11:00	17	d	y	y	y	Teltem	gnapfe
1008_1230	12:00	11	d	y	y	y	Teltem
