## Supplementary material for "Social and environmental cues mask circadian activity patterns in a highly social shell-dwelling cichlid fish": Supplemental_data_2.csv

	species	date	cam_roi	sex	strain	shell	conspecifics	light_per	sample_id
1	Neomul	20220809	c1_r0	m	AS	n	n	n	FISH20220809_c1_r0
2	Neomul	20220809	c2_r0	m	AS	n	n	n	FISH20220809_c2_r0
3	Neomul	20220809	c3_r0	f	AS	n	n	n	FISH20220809_c3_r0
4	Neomul	20220809	c4_r0	m	AS	n	n	n	FISH20220809_c4_r0
5	Neomul	20220809	c5_r0	m	AS	y	n	n	FISH20220809_c5_r0
6	Neomul	20220809	c6_r0	m	AS	y	n	n	FISH20220809_c6_r0
7	Neomul	20220816	c1_r0	m	AS	y	n	n	FISH20220816_c1_r0
8	Neomul	20220816	c2_r0	f	AS	y	n	n	FISH20220816_c2_r0
9	Neomul	20220816	c3_r0	f	AS	y	n	n	FISH20220816_c3_r0
10	Neomul	20220816	c4_r0	f	AS	y	n	n	FISH20220816_c4_r0
11	Neomul	20220816	c5_r0	f	AS	n	n	n	FISH20220816_c5_r0
12	Neomul	20220816	c6_r0	f	AS	n	n	n	FISH20220816_c6_r0
13	Neomul	20220830	c1_r0	m	WS	n	n	n	FISH20220830_c1_r0
14	Neomul	20220830	c3_r0	m	WS	y	n	n	FISH20220830_c3_r0
15	Neomul	20220830	c4_r0	f	WS	y	n	n	FISH20220830_c4_r0
16	Neomul	20220830	c5_r0	f	WS	y	n	n	FISH20220830_c5_r0
17	Neomul	20221021	c2_r0	f	WS	y	n	n	FISH20221021_c2_r0
18	Neomul	20221021	c3_r0	f	WS	n	n	n	FISH20221021_c3_r0
19	Neomul	20221021	c4_r0	f	WS	n	n	n	FISH20221021_c4_r0
20	Neomul	20221021	c5_r0	f	WS	y	n	n	FISH20221021_c5_r0
21	Neomul	20221021	c6_r0	m	WS	y	n	n	FISH20221021_c6_r0
22	Neomul	20221104	c1_r0	f	WS	n	n	n	FISH20221104_c1_r0
23	Neomul	20221104	c2_r0	f	WS	n	n	n	FISH20221104_c2_r0
24	Neomul	20221104	c3_r0	m	AS	y	n	n	FISH20221104_c3_r0
25	Neomul	20221104	c4_r0	m	AS	y	n	n	FISH20221104_c4_r0
26	Neomul	20221104	c5_r0	m	AS	n	n	n	FISH20221104_c5_r0
27	Neomul	20221104	c6_r0	m	AS	n	n	n	FISH20221104_c6_r0
28	Neomul	20221111	c1_r0	f	Z	y	n	n	FISH20221111_c1_r0
29	Neomul	20221111	c2_r0	f	Z	y	n	n	FISH20221111_c2_r0
30	Neomul	20221111	c3_r0	f	Z	y	n	n	FISH20221111_c3_r0
31	Neomul	20221111	c4_r0	f	Z	y	n	n	FISH20221111_c4_r0
32	Neomul	20221111	c5_r0	m	Z	n	n	n	FISH20221111_c5_r0
33	Neomul	20221111	c6_r0	m	Z	n	n	n	FISH20221111_c6_r0
34	Neomul	20221118	c1_r0	f	Z	n	n	n	FISH20221118_c1_r0
35	Neomul	20221118	c2_r0	f	Z	n	n	n	FISH20221118_c2_r0
36	Neomul	20221118	c3_r0	f	Z	n	n	n	FISH20221118_c3_r0
37	Neomul	20221118	c4_r0	f	Z	n	n	n	FISH20221118_c4_r0
38	Neomul	20221118	c6_r0	m	Z	y	n	n	FISH20221118_c6_r0
39	Neomul	20221125	c1_r0	m	Z	y	n	n	FISH20221125_c1_r0
40	Neomul	20221125	c2_r0	f	Z	y	n	n	FISH20221125_c2_r0
41	Neomul	20221125	c3_r0	m	Z	y	n	n	FISH20221125_c3_r0
42	Neomul	20221125	c4_r0	m	Z	y	n	n	FISH20221125_c4_r0
43	Neomul	20221125	c5_r0	m	Z	n	n	n	FISH20221125_c5_r0
44	Neomul	20221202	c1_r0	f	Z	n	n	n	FISH20221202_c1_r0
45	Neomul	20221202	c2_r0	m	Z	n	n	n	FISH20221202_c2_r0
46	Neomul	20221202	c3_r0	f	Z	y	n	n	FISH20221202_c3_r0
47	Neomul	20221202	c4_r0	m	Z	y	n	n	FISH20221202_c4_r0
48	Neomul	20221202	c5_r0	m	Z	n	n	n	FISH20221202_c5_r0
49	Neomul	20221202	c6_r0	m	Z	n	n	n	FISH20221202_c6_r0
50	Neomul	20230111	c2_r1	m	AS	n	y	n	FISH20230111_c2_r1
51	Neomul	20230111	c4_r1	f	AS	y	y	n	FISH20230111_c4_r1
52	Neomul	20230111	c5_r0	f	WS	n	y	n	FISH20230111_c5_r0
53	Neomul	20230111	c6_r0	f	WS	y	y	n	FISH20230111_c6_r0
54	Neomul	20230111	c6_r1	m	WS	y	y	n	FISH20230111_c6_r1
55	Lamoce	20230118	c1_r0	f	T	y	n	n	FISH20230118_c1_r0
56	Lamoce	20230118	c2_r0	f	T	y	n	n	FISH20230118_c2_r0
57	Lamoce	20230118	c3_r0	m	T	y	n	n	FISH20230118_c3_r0
58	Lamoce	20230118	c4_r0	m	T	y	n	n	FISH20230118_c4_r0
59	Lamoce	20230118	c5_r0	f	T	n	n	n	FISH20230118_c5_r0
60	Lamoce	20230118	c6_r0	m	T	n	n	n	FISH20230118_c6_r0
61	Neomul	20230125	c1_r0	m	AS	y	y	n	FISH20230125_c1_r0
62	Neomul	20230125	c2_r1	f	WS	y	y	n	FISH20230125_c2_r1
63	Neomul	20230125	c3_r0	m	WS	n	y	n	FISH20230125_c3_r0
64	Neomul	20230125	c4_r1	f	AS	n	y	n	FISH20230125_c4_r1
65	Neomul	20230125	c5_r0	f	WS	n	y	n	FISH20230125_c5_r0
66	Neomul	20230125	c6_r1	f	WS	y	y	n	FISH20230125_c6_r1
67	Lamoce	20230201	c1_r0	m	T	n	n	n	FISH20230201_c1_r0
68	Lamoce	20230201	c2_r0	f	T	n	n	n	FISH20230201_c2_r0
69	Lamoce	20230201	c3_r0	m	T	y	n	n	FISH20230201_c3_r0
70	Lamoce	20230201	c4_r0	f	T	y	n	n	FISH20230201_c4_r0
71	Lamoce	20230201	c5_r0	m	T	n	n	n	FISH20230201_c5_r0
72	Lamoce	20230201	c6_r0	m	T	n	n	n	FISH20230201_c6_r0
73	Neomul	20230208	c1_r0	m	AS	n	y	n	FISH20230208_c1_r0
74	Neomul	20230208	c2_r1	f	WS	n	y	n	FISH20230208_c2_r1
75	Neomul	20230208	c3_r0	m	WS	n	y	n	FISH20230208_c3_r0
76	Neomul	20230208	c4_r1	f	WS	n	y	n	FISH20230208_c4_r1
77	Neomul	20230208	c5_r0	f	AS	y	y	n	FISH20230208_c5_r0
78	Neomul	20230208	c6_r1	f	WS	y	y	n	FISH20230208_c6_r1
79	Neomul	20230222	c1_r0	m	WS	y	y	n	FISH20230222_c1_r0
80	Neomul	20230222	c2_r1	f	WS	y	y	n	FISH20230222_c2_r1
81	Neomul	20230222	c3_r0	m	WS	y	y	n	FISH20230222_c3_r0
82	Neomul	20230222	c4_r1	m	WS	n	y	n	FISH20230222_c4_r1
83	Neomul	20230222	c5_r0	f	AS	n	y	n	FISH20230222_c5_r0
84	Neomul	20230222	c6_r1	m	AS	n	y	n	FISH20230222_c6_r1
85	Neomul	20230308	c1_r0	m	WS	n	y	n	FISH20230308_c1_r0
86	Neomul	20230308	c2_r1	m	AS	y	y	n	FISH20230308_c2_r1
87	Neomul	20230308	c3_r0	f	AS	n	y	n	FISH20230308_c3_r0
88	Neomul	20230308	c4_r1	f	WS	n	y	n	FISH20230308_c4_r1
89	Neomul	20230308	c5_r0	m	WS	y	y	n	FISH20230308_c5_r0
90	Neomul	20230308	c6_r1	f	WS	y	y	n	FISH20230308_c6_r1
91	Neomul	20230407	c1_r0	m	WS	n	n	y	FISH20230407_c1_r0
92	Neomul	20230407	c2_r0	f	WS	n	n	y	FISH20230407_c2_r0
93	Neomul	20230407	c3_r0	f	WS	n	n	y	FISH20230407_c3_r0
94	Neomul	20230407	c4_r0	m	WS	n	n	y	FISH20230407_c4_r0
95	Neomul	20230407	c5_r0	m	WS	n	n	y	FISH20230407_c5_r0
96	Neomul	20230407	c6_r0	m	WS	n	n	y	FISH20230407_c6_r0
97	Neomul	20230407	c7_r0	m	WS	n	n	y	FISH20230407_c7_r0
98	Neomul	20230407	c9_r0	f	WS	n	n	y	FISH20230407_c9_r0
99	Neomul	20230426	c1_r0	m	WS	y	y	n	FISH20230426_c1_r0
100	Neomul	20230426	c2_r0	f	WS	y	y	n	FISH20230426_c2_r1
101	Neomul	20230426	c3_r0	f	WS	y	y	n	FISH20230426_c3_r0
102	Neomul	20230426	c4_r0	f	WS	y	y	n	FISH20230426_c4_r1
103	Neomul	20230426	c5_r0	m	WS	y	y	n	FISH20230426_c5_r0
104	Neomul	20230426	c6_r0	m	WS	y	y	n	FISH20230426_c6_r1
105	Neomul	20230426	c7_r0	f	WS	y	y	n	FISH20230426_c7_r1
106	Neomul	20230426	c8_r0	f	WS	y	y	n	FISH20230426_c8_r1
107	Neomul	20230426	c9_r0	m	WS	y	y	n	FISH20230426_c9_r1
108	Neobre	20230517	c1_r0	m	K	n	n	n	FISH20230517_c1_r0
109	Neobre	20230517	c2_r0	m	K	n	n	n	FISH20230517_c2_r0
110	Neobre	20230517	c3_r0	m	K	y	n	n	FISH20230517_c3_r0
111	Neobre	20230517	c4_r0	f	K	y	n	n	FISH20230517_c4_r0
112	Neobre	20230517	c6_r0	f	K	y	n	n	FISH20230517_c6_r0
113	Neobre	20230524	c1_r0	m	K	y	n	n	FISH20230524_c1_r0
114	Neobre	20230524	c2_r0	m	K	y	n	n	FISH20230524_c2_r0
115	Neobre	20230524	c3_r0	f	K	n	n	n	FISH20230524_c3_r0
116	Neobre	20230524	c4_r0	f	K	n	n	n	FISH20230524_c4_r0
117	Neobre	20230524	c5_r0	m	K	n	n	n	FISH20230524_c5_r0
118	Neobre	20230524	c6_r0	f	K	n	n	n	FISH20230524_c6_r0
119	Neomul	20230531	c1_r0	f	Z	n	y	n	FISH20230531_c1_r0
120	Neomul	20230531	c2_r1	m	Z	n	y	n	FISH20230531_c2_r1
121	Neomul	20230531	c3_r0	f	AS	y	y	n	FISH20230531_c3_r0
122	Neomul	20230531	c4_r1	m	AS	y	y	n	FISH20230531_c4_r1
123	Neomul	20230531	c5_r0	f	Z	y	y	n	FISH20230531_c5_r0
124	Neomul	20230531	c6_r1	m	Z	y	y	n	FISH20230531_c6_r1
125	Neomul	20230607	c1_r0	m	WS	n	n	n	FISH20230607_c1_r0
126	Neomul	20230607	c2_r0	m	WS	n	n	n	FISH20230607_c2_r0
127	Neomul	20230607	c3_r0	m	WS	y	n	n	FISH20230607_c3_r0
128	Neomul	20230607	c4_r0	f	WS	y	n	n	FISH20230607_c4_r0
129	Neomul	20230607	c5_r0	m	WS	n	n	n	FISH20230607_c5_r0
130	Neomul	20230607	c6_r0	m	WS	n	n	n	FISH20230607_c6_r0
131	Neomul	20230614	c1_r0	f	Z	n	y	n	FISH20230614_c1_r0
132	Neomul	20230614	c2_r1	m	Z	y	y	n	FISH20230614_c2_r1
133	Neomul	20230614	c3_r0	m	Z	n	y	n	FISH20230614_c3_r0
134	Neomul	20230614	c4_r1	f	Z	y	y	n	FISH20230614_c4_r1
135	Neomul	20230614	c5_r0	m	WS	y	n	n	FISH20230614_c5_r0
136	Neomul	20230614	c6_r0	f	WS	y	n	n	FISH20230614_c6_r0
137	Neomul	20230628	c1_r0	f	AS	y	n	n	FISH20230628_c1_r0
138	Neomul	20230628	c2_r0	f	AS	y	n	n	FISH20230628_c2_r0
139	Neomul	20230628	c3_r0	m	WS	y	n	n	FISH20230628_c3_r0
140	Neomul	20230628	c4_r0	f	WS	n	n	n	FISH20230628_c4_r0
141	Neomul	20230628	c5_r0	f	AS	n	n	n	FISH20230628_c5_r0
142	Neomul	20230628	c6_r0	f	AS	n	n	n	FISH20230628_c6_r0
143	Neomul	20230705	c1_r0	m	Z	y	y	n	FISH20230705_c1_r0
144	Neomul	20230705	c2_r1	f	Z	y	y	n	FISH20230705_c2_r1
145	Neomul	20230705	c3_r0	f	Z	n	y	n	FISH20230705_c3_r0
146	Neomul	20230705	c4_r1	m	Z	n	y	n	FISH20230705_c4_r1
147	Neobre	20230705	c5_r0	m	K	y	y	n	FISH20230705_c5_r0
148	Neobre	20230705	c6_r1	f	K	y	y	n	FISH20230705_c6_r1
149	Neobre	20230712	c1_r0	f	K	y	n	n	FISH20230712_c1_r0
150	Neobre	20230712	c2_r0	f	K	y	n	n	FISH20230712_c2_r0
151	Neobre	20230712	c3_r0	m	K	y	n	n	FISH20230712_c3_r0
152	Neobre	20230712	c4_r0	f	K	y	n	n	FISH20230712_c4_r0
153	Neobre	20230712	c5_r0	m	K	n	n	n	FISH20230712_c5_r0
154	Neobre	20230712	c6_r0	f	K	n	n	n	FISH20230712_c6_r0
155	Neobre	20230719	c1_r0	m	K	y	n	n	FISH20230719_c1_r0
156	Neobre	20230719	c2_r0	f	K	y	n	n	FISH20230719_c2_r0
157	Neobre	20230719	c3_r0	m	K	n	n	n	FISH20230719_c3_r0
158	Neobre	20230719	c4_r0	m	K	y	n	n	FISH20230719_c4_r0
159	Neobre	20230719	c5_r0	m	K	n	n	n	FISH20230719_c5_r0
160	Neobre	20230719	c6_r0	f	K	n	n	n	FISH20230719_c6_r0
161	Neomul	20230811	c1_r0	m	WS	y	y	y	FISH20230811_c1_r0
162	Neomul	20230811	c2_r1	f	WS	y	y	y	FISH20230811_c2_r1
163	Neomul	20230811	c3_r0	m	WS	y	y	y	FISH20230811_c3_r0
164	Neomul	20230811	c4_r1	f	WS	y	y	y	FISH20230811_c4_r1
165	Neomul	20230811	c5_r0	m	WS	y	y	y	FISH20230811_c5_r0
166	Neomul	20230811	c6_r1	f	WS	y	y	y	FISH20230811_c6_r1
167	Neomul	20230811	c7_r1	m	WS	y	y	y	FISH20230811_c7_r0
168	Neomul	20230811	c8_r1	f	WS	y	y	y	FISH20230811_c8_r0
169	Neobre	20230823	c1_r0	m	K	n	y	n	FISH20230823_c1_r0
170	Neobre	20230823	c2_r1	f	K	n	y	n	FISH20230823_c2_r1
171	Neobre	20230823	c3_r0	f	K	y	y	n	FISH20230823_c3_r0
172	Neobre	20230823	c4_r1	f	K	n	y	n	FISH20230823_c4_r1
173	Neobre	20230823	c5_r0	m	K	y	y	n	FISH20230823_c5_r0
174	Neobre	20230823	c6_r1	m	K	n	y	n	FISH20230823_c6_r1
175	Neobre	20230830	c1_r0	m	K	n	y	n	FISH20230830_c1_r0
176	Neobre	20230830	c2_r1	f	K	n	y	n	FISH20230830_c2_r1
177	Neobre	20230830	c3_r0	m	K	y	y	n	FISH20230830_c3_r0
178	Neobre	20230830	c4_r0	m	K	y	n	n	FISH20230830_c4_r0
179	Neobre	20230830	c5_r0	f	K	n	y	n	FISH20230830_c5_r0
180	Neobre	20230830	c6_r1	f	K	y	y	n	FISH20230830_c6_r1
181	Neobre	20230913	c1_r0	m	K	nn	n	n	FISH20230913_c1_r0
182	Neobre	20230913	c2_r0	m	K	nn	n	n	FISH20230913_c2_r0
183	Neobre	20230913	c3_r0	f	K	nn	n	n	FISH20230913_c3_r0
184	Neobre	20230913	c4_r0	f	K	nn	n	n	FISH20230913_c4_r0
185	Neobre	20230913	c5_r0	m	K	nn	n	n	FISH20230913_c5_r0
186	Neobre	20230913	c6_r0	f	K	nn	n	n	FISH20230913_c6_r0
